# Epiregulon: Inference of single-cell transcription factor activity to predict drug response and drivers of cell state

**DOI:** 10.1101/2023.11.27.568955

**Authors:** Tomasz Włodarczyk, Aaron Lun, Diana Wu, Minyi Shi, Xiaofen Ye, Shreya Menon, Shushan Toneyan, Kerstin Seidel, Liang Wang, Jenille Tan, Shang-Yang Chen, Timothy Keyes, Aleksander Chlebowski, Adrian Waddell, Wei Zhou, Yangmeng Wang, Qiuyue Yuan, Yu Guo, Liang-Fu Chen, Bence Daniel, Antonina Hafner, Meng He, Alejandro Chibly, Yuxin Liang, Zhana Duren, Ciara Metcalfe, Marc Hafner, Christian W. Siebel, M. Ryan Corces, Robert Yauch, Shiqi Xie, Xiaosai Yao

## Abstract

Transcription factors (TFs) and transcriptional coregulators represent an emerging class of therapeutic targets in oncology. Gene regulatory networks (GRNs) can be used to evaluate pharmacological agents targeting these factors and to identify drivers of disease and drug resistance. However, GRN methods that rely solely on gene expression often fail to account for post-transcriptional modulation of TF function. We present Epiregulon, a method that constructs GRNs from single-cell ATAC-seq and RNA-seq data for accurate prediction of TF activity. This is achieved by considering the co-occurrence of TF expression and chromatin accessibility at TF binding sites in each cell. We leverage ChIP-seq data to extend inference to transcriptional coregulators lacking defined motifs or TF harboring neomorphic mutations. Epiregulon accurately predicted the effects of AR inhibition across various drug modalities including an AR antagonist and an AR degrader, delineated the mechanisms of a SMARCA4 degrader by identifying context-dependent interaction partners and prioritized known and novel drivers of lineage reprogramming and tumorigenesis. By mapping gene regulation across various cellular contexts, Epiregulon can accelerate the discovery of therapeutics targeting transcriptional regulators.
