## Supplementary Table S2 for "Epiregulon: Inference of single-cell transcription factor activity to predict drug response and drivers of cell state"

### Sheet: Sheet1
Feature/package	Epiregulon	GRaNIE	SCENIC+	FigR	Pando
TF occupancy	Granges list of ChIP-seq peaks or motif coordinates	BED file with motif coordinates	Pre-computed database with motif scores	Motif database compiled from cisBP	Motif database compiled from cisBP and JASPAR
TF-target gene model	Wilcoxon-based co-occurrence, correlation and mutual information	Expression correlation	Gradient Boosting Machine regression	TF-DORC correlation and TF enrichment	Regularized GLM, Bayesian regression models, gradient boosting regression, bagging and ridge Bayesian models
Pruning method	TF-RE-TG co-occurrence (chi-sq)	Based on permuted data	Filtering TF-TG pairs using GSEApy	No pruning	Linear regression
Addressing sparsity	Pseudobulks	No	Imputation	KNN smoothing	No
Data pre-processing compatibility	ArchR or SingleCellExperiment	Peak and gene expression matrices	scanpy, pycisTopic, pycisTarget	SummarizedExperiment (peak), gene expression matrix	Signac
