## Supplementary Table S3 for "Epiregulon: Inference of single-cell transcription factor activity to predict drug response and drivers of cell state"

### Sheet: Bluemann
	gene_sybmol	weights
1	KLK3	1
2	KLK2	1
3	TMPRSS2	1
4	FKBP5	1
5	NKX3-1	1
6	PPAP2A	1
7	PMEPA1	1
8	PART1	1
9	ALDH1A3	1
10	STEAP4	1

### Sheet: Dong
	gene_symbol	weights
1	AR	1
2	KLK3	1
3	KLK2	1
4	FKBP5	1
5	TMPRSS2	1
6	FOXA1	1
7	GATA2	1
8	SLC45A3	1

### Sheet: Hieronymus
	gene_symbol	weights
1	MPHOSPH9	-0.696036
2	ADAM7	0.325237
3	FOLH1	3.08283
4	CD200	0.0523096
5	FKBP5	1.37331
6	GLRA2	-0.137252
7	NDRG1	0.0605532
8	CAMKK2	1.0091
9	MAN1A1	0.0576302
10	MED28	0.0414949
11	ELL2	1.38778
12	ACSL3	1.1217
13	PMEPA1	1.60121
14	GNMT	0.748307
15	ABCC4	1.74996
16	HERC3	0.374598
17	PIP4K2B	-0.151104
18	KLK3	5.99403
19	EAF2	0.636842
20	CENPN	0.585064
21	MAPRE2	-1.01038
22	NKX3-1	5.06921
23	KLK2	4.78737
24	AR	4.1023
25	TNK1	0.262673
26	MAF	-0.136915
27	TMPRSS2	2.79641
28	TBC1D9B	0.072622
29	ZBTB10	0.688683

### Sheet: Nyquist
	gene_symbol	weights
1	AR	1
2	KLK3	1
3	KLK2	1
4	NKX3-1	1
5	TMPRSS2	1
6	FKBP5	1
7	PLPP1	1
8	ALDH1A3	1
9	PMEPA1	1
10	PRT1	1
11	STEAP4	1

### Sheet: Tang
	gene_symbol	weights
1	FASN	1
2	ABHD2	1
3	KLK3	1
4	OGT	1
5	ACACA	1
6	AMD1	1
7	KIAA1244	1
8	KLK2	1
9	FOXA1	1
10	AR	1
11	FKBP5	1
12	ABCC4	1
13	MYO6	1
14	TMPRSS2	1
15	PPP3CA	1
16	MCCC2	1
17	CAMKK2	1
18	UAP1	1
19	STEAP2	1
20	CHPT1	1
21	NFIX	1
22	AKAP9	1
23	NEDD4L	1
24	NKX3-1	1
25	ARL1	1
26	ELL2	1
27	NDUFB4	1
28	ATL3	1
29	RASSF3	1
30	HEBP2	1
31	MPC2	1
32	MBOAT2	1
33	FAM162A	1
34	BNIP3	1
35	TP53INP1	1
36	IVD	1
37	MAOA	1
38	ZBTB10	1
39	SPON2	1
40	ZBTB7B	1
41	LIMS1	1
42	PRKACB	1
43	HOMER2	1
44	ACPP	1
45	CDK19	1
46	HPGD	1
47	KLK4	1
48	ARHGEF26	1
49	PPAPDC1B	1
50	ANKZF1	1
51	FECH	1
52	STEAP1	1
53	KDM6A	1
54	SLC43A1	1
55	MARC1	1
56	ACADSB	1
57	UBL3	1
58	ULK3	1
59	GTF3C6	1
60	MIOS	1
61	SPATA13	1
62	ALDH6A1	1
63	SLC45A3	1
64	CENPN	1
65	FAM214A	1
66	TSC22D3	1
67	NCAM2	1
68	PPAP2A	1
69	FBXL17	1
70	TBRG1	1
71	STK36	1
72	FAM118A	1
73	DNAJC19	1
74	CROT	1
75	HERC3	1
76	SLC25A33	1
77	PLEKHH1	1
78	CDYL2	1
79	DHRS2	1
80	ZNF331	1
81	TMEM134	1
82	PEX10	1
83	ZBTB45	1
84	PRKD1	1
85	ZNF614	1
86	SLC30A4	1
87	CAB39L	1
88	TTC6	1
89	C1QTNF3	1
90	TBCEL	1
91	GREB1	1
92	LYPLAL1	1
93	APLN	1
