## Supplementary Table S4 for "Epiregulon: Inference of single-cell transcription factor activity to predict drug response and drivers of cell state"

### Sheet: Sheet1
TF	first author	doi	Indication	Function
AHR	Lafleur	10.26508/lsa.202201756	RCC	Cancer promoting
ZHX2	Zhang	10.1126/science.aap8411	RCC	Cancer promoting
NR3C1	Yan	10.1186/s12967-023-04560-2	RCC	Cancer promoting
ATF2	Wu	10.1186/s13046-016-0383-2	RCC	Cancer promoting
MXI1	Tsao	10.4161/cbt.7.10.6583	RCC	Cancer promoting
YAP1	Li	10.1126/scisignal.adk023	RCC	Cancer inhibiting
SFPQ	Wang	10.1016/j.humpath.2017.02.022	RCC	Cancer promoting
TEAD1	Li	10.1126/scisignal.adk023	RCC	Cancer promoting
PAX8	Patel	10.1038/s41586-022-04809-8	RCC	Cancer promoting
HNF4G	Lindgren	10.1016/j.celrep.2017.07.043	RCC	Cancer promoting
FOSL2	Carro	10.1038/nature08712	GBM	Cancer promoting
JUNB		known heterodimer of FOSL2 and FOS	GBM	Cancer promoting
NFE2L2 (NRF2)	Zhu;Ji	10.1186/s12885-021-08338-x; 10.1002/ijc.28699	GBM	Cancer promoting
FOS	Liu	10.18632/oncotarget.11779	GBM	Cancer promoting
REST	Conti	10.1371/journal.pone.0139645	GBM	Cancer promoting
YAP1	Castellan	10.1038/s43018-020-00150-z	GBM	Cancer promoting
SMAD3	Jiang	10.1007/s00280-019-03892-5	GBM	Cancer promoting
BHLEH40	Carro	10.1038/nature08712	GBM	Cancer promoting
RUNX2	Yamada	10.1007/s11064-018-2626-4	GBM	Cancer promoting
SOX2	Gangemi	10.1634/stemcells.2008-0493	GBM	Cancer promoting
CDK9	Xie	10.1172/JCI86114	GBM	Cancer promoting
HDAC1	Wang	10.18632/oncotarget.18227	GBM	Cancer promoting
KLF9	Ji	10.1016/j.bbrc.2018.03.229	PDAC	Cancer inhibiting
SP1	Jungert	10.1158/0008-5472.CAN-06-1670	PDAC	Cancer promoting
PBX3	Qiu	10.1093/abbs/gmz096	PDAC	Cancer promoting
EGR1	Wang	10.1186/s12967-023-04043-4	PDAC	Cancer promoting
SMAD3	Yamazaki	10.1038/labinvest.2014.53	PDAC	Cancer promoting
KLF5	Diaferia	10.15252/embj.201592404	PDAC	Cancer promoting
SMARCA4	Roy	10.1101/gad.256628.114	PDAC	Cancer promoting and inhibiting
